# Trans-omic analysis reveals opposite metabolic dysregulation between feeding and fasting in liver associated with obesity

**DOI:** 10.1101/2023.11.15.567316

**Authors:** Yunfan Bai, Keigo Morita, Toshiya Kokaji, Atsushi Hatano, Satoshi Ohno, Riku Egami, Yifei Pan, Dongzi Li, Katsuyuki Yugi, Saori Uematsu, Hiroshi Inoue, Yuka Inaba, Yutaka Suzuki, Masaki Matsumoto, Masatomo Takahashi, Izumi Yoshihiro, Takeshi Bamba, Akiyoshi Hirayama, Tomoyoshi Soga, Shinya Kuroda

## Abstract

Dysregulation of liver metabolism associated with obesity during feeding and fasting leads to the breakdown of metabolic homeostasis. However, the underlying mechanism remains unknown. Here, we measured multi-omics data in the liver of wild-type and leptin-deficient obese (*ob*/*ob*) mice at *ad libitum* feeding, and constructed a differential regulatory trans-omic network of metabolic reactions. We compared the trans-omic network at feeding with that at 16 h-fasting constructed in our previous study. Intermediate metabolites in glycolytic and nucleotide metabolism decreased in *ob*/*ob* mice at feeding but increased at fasting. Allosteric regulation reversely shifted between feeding and fasting, generally showing activation at feeding while inhibition at fasting in *ob*/*ob* mice. Transcriptional regulation was similar between feeding and fasting, generally showing inhibiting transcription factor regulations, activating enzyme protein regulations in *ob*/*ob* mice. The opposite metabolic dysregulation between feeding and fasting characterizes breakdown of metabolic homeostasis associated with obesity.
