## Supplementary material for "Trans-omic analysis reveals opposite metabolic dysregulation between feeding and fasting in liver associated with obesity": Table S4

### Sheet: Readme
Table S4: Western blotting data
Sheet: Raw		Western blotting data of WT and ob/ob mice.
	Column A and B	Name of proteins.
	Column C to L	Amount or phosphorylation of proteins. The number indicates the sample number of mice.
Sheet: Analysis		The result of our analysis of Western blotting data for proteins quantified ratio of phosphorylated form to total amount in the liver
	Column A	Name of proteins quantified ratio of phosphorylated/total proteins.
	Column B to D	Properties of differences of the quantified ratio between WT mice and ob/ob mice
	Column E	Phosphorylated proteins larger in ob/ob mice than WT mice (TRUE), otherwise (FALSE)
	Column F	Phosphorylated proteins larger in WT mice than ob/ob mice (TRUE), otherwise (FALSE)

### Sheet: Raw
Name	Long form	WT mice No.1 (a. u.)	WT mice No.2 (a. u.)	WT mice No.3 (a. u.)	WT mice No.4 (a. u.)	WT mice No.5 (a. u.)	ob/ob mice No.1 (a. u.)	ob/ob mice No.2 (a. u.)	ob/ob mice No.3 (a. u.)	ob/ob mice No.4 (a. u.)	ob/ob mice No.5 (a. u.)
Ampkα	adenosine monophosphate-activated protein kinase alpha	18759.5	15794	9903.29	13300.9	13840.1	8770.58	12526.4	11077.1	17490.7	11446.4
eif4e	eukaryotic translation initiation factor 4e	17334	13241.1	7455.41	13874.1	10264.4	3680.05	5475.1	3306.1	7540.65	5773.9
Erk	Extracellular signal-regulated kinase	23134.1	19798.3	15998.5	20202.6	18915.8	13631.7	17234.3	14111.7	19308.5	15467.7
Akt	alpha serine/threonine-protein kinase	13824.3	10540	8389.39	9182.34	8628.34	4267.42	4455.42	3507.05	6010.66	5926
Gsk3β	glycogen synthase kinase 3 β	20312	16572.1	9829.17	10910.4	10652.4	7618.39	11482.7	8899.51	12857.8	11455.9
S6	ribosomal protein S6	18115.5	15203.4	6366.02	7743.15	7743.61	686.678	136.95	107.536	1800.5	1041.11
Irs1	Insulin receptor substrate 1	8693.52	3039.64	2136.59	2663.76	1382.98	1713.77	1135.41	770.406	1267.65	2062.11
Foxo1	forkhead box protein O1	9339.2	4458.69	1491.89	2977.74	2004.38	312.021	809.82	422.263	1567.31	1030.11
Gs	glycogen synthase	N.D.	N.D.	N.D.	N.D.	N.D.	N.D.	N.D.	N.D.	N.D.	N.D.
As160	Akt substrate of 160 kDa	N.D.	N.D.	N.D.	N.D.	N.D.	N.D.	N.D.	N.D.	N.D.	N.D.
pAmpkα	phosphorylated adenosine monophosphate-activated protein kinase alpha	12949.9	14227.3	11695.2	17995.7	16551	15916.9	16075.8	9435.53	13003.6	13047.1
peif4e	phosphorylated eukaryotic translation initiation factor 4e	11660.2	14135.8	5562.25	16233.3	13236.4	2746.06	2356.65	2085.82	4390.3	1556.92
pErk	phosphorylated Erk	8861.02	5815.75	6257.34	11473.3	19183.3	3019.3	5961.75	5383.22	6560.46	4957.68
pAkt	phosphorylated Akt	8099.07	4175.52	1967.38	1908.67	6329.25	6335.54	8978.73	7478.07	11662.3	5031.52
pGsk3β	phosphorylated glycogen synthase kinase 3 β	20841.2	12691.7	6238.49	7242.68	10614.4	8819.75	13412.7	10187.6	15841.3	11307.2
pS6	phosphorylated ribosomal protein S6	20861.3	17375.4	9548.41	3301.76	7265.8	6600.51	11228.8	6682.8	11377.4	10038.8
pGs	phosphorylated glycogen synthase	27930.9	26673.3	23364.1	22890.5	18120.6	10725	12086.7	9827.6	14598.9	9412.48
pFoxo1	phosphorylated forkhead box protein O1	26572.6	15135.1	7064.02	12118	12945.2	5078.52	10472.5	4926.88	12188.7	6886.34
pIrs1	phosphorylated insulin receptor substrate 1	23018.2	21714	13328.8	23526.6	18536.8	6689.07	12046.3	5774.78	12828.3	6940.1
pAs160	phosphorylated Akt substrate of 160 kDa	N.D.	N.D.	N.D.	N.D.	N.D.	N.D.	N.D.	N.D.	N.D.	N.D.

### Sheet: Analysis
	Difference between WT mice and ob/ob mice
Molecular name of quantified ratio of phosphorylated / total proteins	log2Fold changes of phosphorylation/total ratio between WT and ob/ob mice (ob/ob/WT)	P value	Q value	The increased DPP in ob/ob mice: larger in ob/ob mice than WT mice	The decreased DPP in ob/ob mice: larger in WT mice than ob/ob mice
Ampkα	0.13263	0.66017	0.75447	FALSE	FALSE
eif4e	-0.89514	0.016188	0.032376	FALSE	TRUE
Erk	-0.71964	0.18353	0.24471	FALSE	FALSE
Akt	1.9644	0.0036523	0.029219	TRUE	FALSE
Gsk3β	0.47733	0.013472	0.032376	TRUE	FALSE
S6	5.0398	0.10709	0.17134	FALSE	FALSE
Irs1	-0.10847	0.81721	0.81721	FALSE	FALSE
Foxo1	1.3637	0.014729	0.032376	TRUE	FALSE
Gs	N.D.	N.D.	N.D.	N.D.	N.D.
As160	N.D.	N.D.	N.D.	N.D.	N.D.
