## Supplementary material for "Trans-omic analysis reveals opposite metabolic dysregulation between feeding and fasting in liver associated with obesity": Table S6

### Sheet: Readme
Table S6: Lipidomic analysis
Sheet: Raw		Lipidome data in the liver of WT and ob/ob mice.
	Column A to C	ID and name of lipid species analyzed in this study.
	Column D to M	Amounts of all analyzed lipids. The number indicates the sample number of mice.
Sheet: Analysis		The result of our lipidomic analysis for all analyzed lipids in the liver.
	Column A to C	ID and name of lipid species analyzed in this study.
	Column C to E	Properties of differences of the amounts of lipids between WT mice and ob/ob mice.
	Column F	Lipids larger in ob/ob mice than WT mice (TRUE), otherwise (FALSE)
	Column G	Lipids larger in WT mice than ob/ob mice (TRUE), otherwise (FALSE)

### Sheet: Raw
KEGG ID	Name	Long form	WT mice No.1 (pmol/mg-protein)	WT mice No.2 (pmol/mg-protein)	WT mice No.3 (pmol/mg-protein)	WT mice No.4 (pmol/mg-protein)	WT mice No.5 (pmol/mg-protein)	ob/ob mice No.1 (pmol/mg-protein)	ob/ob mice No.2 (pmol/mg-protein)	ob/ob mice No.3 (pmol/mg-protein)	ob/ob mice No.4 (pmol/mg-protein)	ob/ob mice No.5 (pmol/mg-protein)
C00195	Cer	Ceramide	335.823	224.127	219.484	220.135	307.459	298.297	391.08	323.94	259.866	296.179
C00187	Cholesterol	Cholesterol	54866.3	55088.8	65121.5	61607.2	59925.5	51479.9	60519.8	43861	41182.9	58593
C00165	DG	Diacylglycerol	2123.89	2913.33	2942.52	2595.16	2795.59	13158.2	30308.9	19819.8	12835.9	18555.3
C04230	LPC	Lysophosphatidylcholine	2990.8	3673.95	3564.05	3477.33	3552.97	4420.95	3096.11	3029.14	3492.08	3698.57
C04438	LPE	Lysophosphatidylethanolamine	533.041	610.992	577.712	589.366	639.615	550.432	417.185	371.718	459.031	383.77
C01885	MG	Monoacylglycerol	1513.94	1338.93	1447.88	1311.44	1963.04	2172.39	1270.28	1190.59	1176.98	1022.44
C00416	PA	Phosphatidic acid	972.493	872.798	837.318	914.005	1055.8	813.475	1194.72	850.561	859.69	1273.48
C00157	PC	Phosphatidylcholine	114288	158260	129137	142793	148068	167537	113966	147462	127550	145115
C00350	PE	Phosphatidylethanolamine	20729.6	17863.1	16368.6	20325.8	20762.7	16853	15245.2	15567.8	16187.2	15473.8
C00344	PG	Phosphatidylglycerol	722.208	827.997	812.49	834.613	753.41	1030.59	711.59	663.507	888.333	752.095
C01194	PI	Phosphatidylinositol	16409.8	15722.8	14922.6	16038.4	17679.1	17205.9	17754.1	15893.6	16846.8	17150.5
C02737	PS	Phosphatidylserine	7746.04	7244.07	7068.56	7027.45	8247.33	5146.32	6546.9	5895.01	5275.03	6801.35
-	HexCer	Hexose ceramide	106.235	86.4293	85.5106	81.4266	115.415	149.96	175.769	139.305	107.153	160.485
C00550	SM	Sphingomyelin	9574.94	10119.7	10575.7	10767.9	10222.8	10175.1	7528.9	6392.38	7363.12	7506.4
C02530	CE	Cholesterol ester	16368.2	3629.34	2886.26	5815.27	16407.4	278.895	1965.25	705.104	538.023	1459.86
C00162	Fatty acid	Free fatty acid	4175.94	2330.42	3952.29	3342.54	4493.17	7438.27	4603.06	5895.91	5975.34	5918
C00422	TG	Triacylglycerol	12046.4	4164.88	3478.25	3856.9	9807.01	3712.33	16899.8	9597.07	5995.76	14192

### Sheet: Analysis
Difference between WT mice and ob/ob mice
KEGG ID	Name	Long form	Fold change (ob/ob/WT)	P value	Q value	The increased DEL in ob/ob mice: larger in ob/ob mice than WT mice	The decreased DEL in ob/ob mice: larger in WT mice than ob/ob mice
C00195	Cer	Ceramide	1.20071	0.153366	0.0613228	TRUE	FALSE
C00187	Cholesterol	Cholesterol	0.861863	0.106853	0.0486004	FALSE	TRUE
C00165	DG	Diacylglycerol	7.08112	0.00677716	0.00930624	TRUE	FALSE
C04230	LPC	Lysophosphatidylcholine	1.02768	0.743415	0.205431	FALSE	FALSE
C04438	LPE	Lysophosphatidylethanolamine	0.739525	0.00542138	0.00823159	FALSE	TRUE
C01885	MG	Monoacylglycerol	0.901974	0.552358	0.161375	FALSE	FALSE
C00416	PA	Phosphatidic acid	1.07297	0.544075	0.159868	FALSE	FALSE
C00157	PC	Phosphatidylcholine	1.01312	0.882848	0.233162	FALSE	FALSE
C00350	PE	Phosphatidylethanolamine	0.825894	0.0168956	0.0164968	FALSE	TRUE
C00344	PG	Phosphatidylglycerol	1.02415	0.797517	0.215929	FALSE	FALSE
C01194	PI	Phosphatidylinositol	1.05049	0.179391	0.0679453	TRUE	FALSE
C02737	PS	Phosphatidylserine	0.794585	0.00645185	0.00899534	FALSE	TRUE
-	HexCer	Hexose ceramide	1.54241	0.00732372	0.00968698	TRUE	FALSE
C00550	SM	Sphingomyelin	0.760147	0.0147913	0.0151278	FALSE	TRUE
C02530	CE	Cholesterol ester	0.109677	0.0573659	0.0327354	FALSE	TRUE
C00162	Fatty acid	Free fatty acid	1.63059	0.00467938	0.00749316	TRUE	FALSE
C00422	TG	Triacylglycerol	1.511	0.296769	0.0982581	TRUE	FALSE
