## Supplementary material for "Trans-omic analysis reveals opposite metabolic dysregulation between feeding and fasting in liver associated with obesity": Table S7

### Sheet: Readme
Table S7: Transcription factor enrichment analysis
Sheet: ChipAtlas_ObIncGenes
	Column A	TF name
	Column B to G	Number of genes and properties (p value and q value) in each TF
Sheet: ChipAtlas_ObDecGenes
	Column A	TF name
	Column B to G	Number of genes and properties (p value and q value) in each TF

### Sheet: ChipAtlas_ObIncGene
		Number of genes
TF name	In ChipAtlas and higher expressions in ob/ob	In ChipAtlas	Higher expressions in ob/ob	All	P value	Q value	DETF (increased in ob/ob)	DPTF (increased in ob/ob)
Pparg	352	1199	2515	11673	1.1292e-11	1.0502e-09	TRUE	FALSE
Nr1d2	470	1847	2515	11673	6.916e-06	0.0003216	FALSE	FALSE
Nr1h3	277	1090	2515	11673	0.00075792	0.023496	FALSE	FALSE
Nfil3	534	2230	2515	11673	0.0013011	0.03025	FALSE	FALSE
Prox1	843	3633	2515	11673	0.0019068	0.035467	FALSE	FALSE
Arid1a	38	117	2515	11673	0.003846	0.059614	FALSE	FALSE
Stag1	475	2018	2515	11673	0.0094332	0.12533	FALSE	FALSE
Stag2	1575	7082	2515	11673	0.012347	0.14353	FALSE	FALSE
Nr1h4	455	1970	2515	11673	0.036067	0.37269	FALSE	FALSE
Srebf1	33	123	2515	11673	0.095162	0.88501	FALSE	FALSE
Ahr	187	828	2515	11673	0.23756	1	FALSE	FALSE
Arid1b	0	7	2515	11673	1	1	FALSE	FALSE
Arid2	6	48	2515	11673	0.96322	1	FALSE	FALSE
Arntl	1567	7630	2515	11673	0.99987	1	FALSE	FALSE
Bcl6	239	1114	2515	11673	0.54394	1	FALSE	FALSE
Brd4	1816	9293	2515	11673	1	1	FALSE	FALSE
Brd9	367	1950	2515	11673	0.99947	1	FALSE	FALSE
Cbx5	0	2	2515	11673	1	1	FALSE	FALSE
Cebpa	1837	8823	2515	11673	0.9996	1	FALSE	FALSE
Cebpb	1969	9523	2515	11673	1	1	FALSE	FALSE
Clock	1845	9332	2515	11673	1	1	FALSE	FALSE
Cnot1	0	4	2515	11673	1	1	FALSE	FALSE
Creb1	1608	8462	2515	11673	1	1	FALSE	FALSE
Crebbp	1530	7751	2515	11673	1	1	FALSE	FALSE
Crtc2	0	2	2515	11673	1	1	FALSE	FALSE
Cry1	3	12	2515	11673	0.49581	1	FALSE	FALSE
Ctcf	2140	10348	2515	11673	1	1	FALSE	FALSE
Ctnnb1	17	93	2515	11673	0.8136	1	FALSE	FALSE
Cux2	13	54	2515	11673	0.37621	1	FALSE	FALSE
Dpf2	0	2	2515	11673	1	1	FALSE	FALSE
E2f1	377	2271	2515	11673	1	1	FALSE	FALSE
E2f4	733	4037	2515	11673	1	1	FALSE	FALSE
Egr1	358	1736	2515	11673	0.85227	1	FALSE	FALSE
Ep300	1523	7759	2515	11673	1	1	FALSE	FALSE
Esr1	1221	5874	2515	11673	0.97881	1	FALSE	FALSE
Ezh2	0	1	2515	11673	1	1	FALSE	FALSE
Foxa1	1247	6183	2515	11673	0.99994	1	FALSE	FALSE
Foxa2	746	3618	2515	11673	0.95143	1	FALSE	FALSE
Foxa3	41	243	2515	11673	0.97195	1	FALSE	FALSE
Foxo1	985	5506	2515	11673	1	1	FALSE	FALSE
Gabpa	1159	6706	2515	11673	1	1	FALSE	FALSE
Gata4	743	3809	2515	11673	0.99992	1	FALSE	FALSE
Gps2	1243	5708	2515	11673	0.28387	1	FALSE	FALSE
Gtf2b	1299	6749	2515	11673	1	1	FALSE	FALSE
Gtf2e2	1134	5904	2515	11673	1	1	FALSE	FALSE
Hcfc1	400	1983	2515	11673	0.95257	1	FALSE	FALSE
Hdac3	1146	5671	2515	11673	0.99971	1	FALSE	FALSE
Hnf1a	181	821	2515	11673	0.37282	1	FALSE	FALSE
Hnf4a	1843	8758	2515	11673	0.98932	1	FALSE	FALSE
Hnrnpu	683	3278	2515	11673	0.8832	1	FALSE	FALSE
Hsf1	1156	5994	2515	11673	1	1	FALSE	FALSE
Klf6	2	25	2515	11673	0.98184	1	FALSE	FALSE
Kmt2c	0	0	2515	11673	1	1	FALSE	FALSE
Med1	1551	8107	2515	11673	1	1	FALSE	FALSE
Mybl1	0	7	2515	11673	1	1	FALSE	FALSE
Myc	2135	10370	2515	11673	1	1	FALSE	FALSE
Nanog	0	1	2515	11673	1	1	FALSE	FALSE
Ncoa2	1370	7220	2515	11673	1	1	FALSE	FALSE
Ncoa3	258	1259	2515	11673	0.84097	1	FALSE	FALSE
Ncor1	1674	8171	2515	11673	0.99999	1	FALSE	FALSE
Ncor2	1082	5622	2515	11673	1	1	FALSE	FALSE
Nelfa	1584	8437	2515	11673	1	1	FALSE	FALSE
Nfe2l2	921	4874	2515	11673	1	1	FALSE	FALSE
Nr0b2	166	985	2515	11673	0.99995	1	FALSE	FALSE
Nr1d1	1969	9767	2515	11673	1	1	FALSE	FALSE
Nr3c1	2054	10083	2515	11673	1	1	FALSE	FALSE
Nucks1	0	8	2515	11673	1	1	FALSE	FALSE
Onecut1	730	3552	2515	11673	0.96039	1	FALSE	FALSE
Pbrm1	1004	5285	2515	11673	1	1	FALSE	FALSE
Pknox1	1753	8568	2515	11673	1	1	FALSE	FALSE
Pml	0	2	2515	11673	1	1	FALSE	FALSE
Ppara	1892	9089	2515	11673	0.99983	1	FALSE	FALSE
Rad21	2031	9467	2515	11673	0.7026	1	FALSE	FALSE
Raly	2	9	2515	11673	0.60916	1	FALSE	FALSE
Rara	1464	7837	2515	11673	1	1	FALSE	FALSE
Rela	929	4953	2515	11673	1	1	FALSE	FALSE
Rest	59	307	2515	11673	0.85943	1	FALSE	FALSE
Rora	340	1920	2515	11673	1	1	FALSE	FALSE
Rorc	597	3444	2515	11673	1	1	FALSE	FALSE
Rxra	1922	9399	2515	11673	1	1	FALSE	FALSE
Setdb1	16	75	2515	11673	0.56343	1	FALSE	FALSE
Smarca4	4	32	2515	11673	0.93663	1	FALSE	FALSE
Smc3	143	640	2515	11673	0.32191	1	FALSE	FALSE
Srf	41	215	2515	11673	0.83507	1	FALSE	FALSE
Stat5a	928	4354	2515	11673	0.68866	1	FALSE	FALSE
Taf3	1706	8840	2515	11673	1	1	FALSE	FALSE
Tbp	1116	5920	2515	11673	1	1	FALSE	FALSE
Tcf3	52	217	2515	11673	0.21278	1	FALSE	FALSE
Tcf4	1063	5467	2515	11673	1	1	FALSE	FALSE
Tead4	1649	8365	2515	11673	1	1	FALSE	FALSE
Trim28	356	1956	2515	11673	0.99997	1	FALSE	FALSE
Xbp1	1454	7536	2515	11673	1	1	FALSE	FALSE
Yap1	205	1146	2515	11673	0.99946	1	FALSE	FALSE

### Sheet: ChipAtlas_ObDecGene
		Number of genes
TF name	In ChipAtlas and higher expressions in WT	In ChipAtlas	Higher expressions in WT	All	P value	Q value	DETF (decreased in ob/ob)	DPTF (decreased in ob/ob)
Clock	2334	9332	2627	11673	2.3977e-42	2.2299e-40	FALSE	FALSE
Nr3c1	2441	10083	2627	11673	2.5971e-32	1.2076e-30	FALSE	FALSE
Rxra	2307	9399	2627	11673	3.4864e-29	1.0808e-27	TRUE	FALSE
Brd4	2285	9293	2627	11673	1.1882e-28	2.7625e-27	TRUE	FALSE
Nr1d1	2373	9767	2627	11673	2.5091e-28	4.6669e-27	TRUE	FALSE
Nelfa	2099	8437	2627	11673	2.0831e-24	3.2288e-23	TRUE	FALSE
Hdac3	1483	5671	2627	11673	2.8184e-20	3.7445e-19	FALSE	FALSE
Gtf2b	1721	6749	2627	11673	3.829e-20	4.4513e-19	FALSE	FALSE
Prox1	1010	3633	2627	11673	5.9842e-20	6.1837e-19	FALSE	FALSE
Rara	1951	7837	2627	11673	1.7938e-19	1.6683e-18	FALSE	FALSE
Stat5a	1173	4354	2627	11673	9.6094e-19	8.1243e-18	FALSE	FALSE
Ppara	2202	9089	2627	11673	6.1604e-18	4.7743e-17	FALSE	FALSE
Cebpb	2288	9523	2627	11673	8.0035e-18	5.7256e-17	TRUE	FALSE
Hnf4a	2131	8758	2627	11673	3.4521e-17	2.2932e-16	TRUE	FALSE
Crebbp	1910	7751	2627	11673	2.1428e-15	1.3285e-14	TRUE	FALSE
Nfil3	644	2230	2627	11673	2.8035e-15	1.6295e-14	FALSE	FALSE
Foxa1	1565	6183	2627	11673	6.4928e-15	3.5519e-14	TRUE	TRUE
Ctcf	2434	10348	2627	11673	1.1411e-14	5.8958e-14	FALSE	FALSE
Myc	2437	10370	2627	11673	2.2408e-14	1.0968e-13	FALSE	FALSE
Arntl	1876	7630	2627	11673	4.3703e-14	2.0322e-13	FALSE	FALSE
Ncoa2	1783	7220	2627	11673	2.0483e-13	9.071e-13	FALSE	FALSE
Ncor1	1985	8171	2627	11673	4.6184e-13	1.9523e-12	FALSE	FALSE
Cebpa	2121	8823	2627	11673	6.6768e-13	2.6998e-12	TRUE	FALSE
Gps2	1439	5708	2627	11673	4.3557e-12	1.6879e-11	TRUE	FALSE
Gtf2e2	1479	5904	2627	11673	1.4794e-11	5.5033e-11	FALSE	FALSE
Tbp	1481	5920	2627	11673	2.382e-11	8.5203e-11	FALSE	FALSE
Ep300	1878	7759	2627	11673	2.4013e-10	8.271e-10	FALSE	TRUE
Onecut1	930	3552	2627	11673	2.664e-10	8.8483e-10	TRUE	FALSE
Esr1	1461	5874	2627	11673	3.9378e-10	1.2628e-09	FALSE	FALSE
Ncor2	1400	5622	2627	11673	1.3025e-09	4.0377e-09	FALSE	FALSE
Med1	1944	8107	2627	11673	3.5622e-09	1.0687e-08	FALSE	FALSE
Foxa2	933	3618	2627	11673	9.4801e-09	2.7551e-08	FALSE	FALSE
Xbp1	1816	7536	2627	11673	1.206e-08	3.3988e-08	TRUE	FALSE
Nr1d2	504	1847	2627	11673	8.0136e-08	2.192e-07	TRUE	FALSE
Hsf1	1458	5994	2627	11673	7.2454e-07	1.9252e-06	TRUE	FALSE
Tead4	1976	8365	2627	11673	1.9712e-06	5.0923e-06	FALSE	FALSE
Rad21	2209	9467	2627	11673	3.754e-06	9.4357e-06	TRUE	FALSE
Bcl6	311	1114	2627	11673	5.0674e-06	1.2402e-05	TRUE	FALSE
Hnf1a	236	821	2627	11673	9.0253e-06	2.1522e-05	FALSE	FALSE
Ncoa3	344	1259	2627	11673	1.2334e-05	2.8677e-05	TRUE	FALSE
Foxa3	82	243	2627	11673	3.3825e-05	7.6724e-05	TRUE	FALSE
Nr1h3	292	1090	2627	11673	0.00027	0.00059785	FALSE	FALSE
Creb1	1972	8462	2627	11673	0.00039835	0.00086155	FALSE	FALSE
Pbrm1	1264	5285	2627	11673	0.00048889	0.0010333	FALSE	FALSE
Rora	488	1920	2627	11673	0.00052234	0.0010795	FALSE	FALSE
Egr1	444	1736	2627	11673	0.00057079	0.001154	FALSE	FALSE
Ahr	225	828	2627	11673	0.00061025	0.0012075	FALSE	FALSE
Cux2	23	54	2627	11673	0.00077285	0.0014974	FALSE	FALSE
Pparg	312	1199	2627	11673	0.0013443	0.0025514	FALSE	FALSE
Stag2	1658	7082	2627	11673	0.0018823	0.003501	FALSE	FALSE
Pknox1	1984	8568	2627	11673	0.0026532	0.0048381	FALSE	FALSE
Taf3	2042	8840	2627	11673	0.0033884	0.00606	TRUE	FALSE
Tcf4	1289	5467	2627	11673	0.0049137	0.0086222	FALSE	FALSE
Rorc	825	3444	2627	11673	0.0083363	0.014357	FALSE	FALSE
E2f1	545	2271	2627	11673	0.031216	0.052784	FALSE	FALSE
Arid2	16	48	2627	11673	0.056336	0.093557	FALSE	FALSE
Nr1h4	470	1970	2627	11673	0.061447	0.10026	FALSE	FALSE
Gata4	889	3809	2627	11673	0.069807	0.11193	FALSE	FALSE
Smc3	155	640	2627	11673	0.1541	0.2429	FALSE	FALSE
Klf6	8	25	2627	11673	0.18188	0.28191	FALSE	FALSE
E2f4	927	4037	2627	11673	0.20101	0.30646	FALSE	FALSE
Cry1	4	12	2627	11673	0.27565	0.41347	FALSE	FALSE
Stag1	464	2018	2627	11673	0.29099	0.42956	FALSE	FALSE
Gabpa	1520	6706	2627	11673	0.322	0.45986	FALSE	FALSE
Raly	3	9	2627	11673	0.32968	0.45986	FALSE	FALSE
Rela	1125	4953	2627	11673	0.32948	0.45986	TRUE	FALSE
Trim28	448	1956	2627	11673	0.3313	0.45986	FALSE	FALSE
Cbx5	1	2	2627	11673	0.39947	0.53841	FALSE	FALSE
Pml	1	2	2627	11673	0.39947	0.53841	FALSE	FALSE
Hnrnpu	741	3278	2627	11673	0.44454	0.59061	FALSE	FALSE
Mybl1	2	7	2627	11673	0.49098	0.64312	FALSE	FALSE
Srebf1	28	123	2627	11673	0.50786	0.65599	FALSE	FALSE
Nucks1	2	8	2627	11673	0.5678	0.72336	FALSE	FALSE
Nfe2l2	1091	4874	2627	11673	0.61277	0.77011	FALSE	FALSE
Brd9	434	1950	2627	11673	0.62338	0.77299	FALSE	FALSE
Ctnnb1	19	93	2627	11673	0.7227	0.88436	FALSE	FALSE
Smarca4	6	32	2627	11673	0.75837	0.91596	FALSE	FALSE
Foxo1	1222	5506	2627	11673	0.78296	0.92786	FALSE	FALSE
Srf	44	215	2627	11673	0.78819	0.92786	FALSE	FALSE
Tcf3	44	217	2627	11673	0.80844	0.93982	FALSE	FALSE
Setdb1	14	75	2627	11673	0.825	0.94722	FALSE	FALSE
Nr0b2	209	985	2627	11673	0.85339	0.96787	FALSE	FALSE
Arid1a	20	117	2627	11673	0.93954	1	FALSE	FALSE
Arid1b	0	7	2627	11673	1	1	FALSE	FALSE
Cnot1	0	4	2627	11673	1	1	FALSE	FALSE
Crtc2	0	2	2627	11673	1	1	FALSE	FALSE
Dpf2	0	2	2627	11673	1	1	FALSE	FALSE
Ezh2	0	1	2627	11673	1	1	FALSE	FALSE
Hcfc1	400	1983	2627	11673	0.99733	1	FALSE	FALSE
Kmt2c	0	0	2627	11673	1	1	FALSE	FALSE
Nanog	0	1	2627	11673	1	1	FALSE	FALSE
Rest	56	307	2627	11673	0.97236	1	FALSE	FALSE
Yap1	219	1146	2627	11673	0.99856	1	FALSE	FALSE
