## Supplementary material for "Trans-omic analysis reveals opposite metabolic dysregulation between feeding and fasting in liver associated with obesity": Table S8

### Sheet: Readme
Table S8: Protein Kinase
Sheet: DRK
	Column A	Netphorest group of Protein kinase
	Column B	Protein kinase
	Column C	Increased DRK in ob/ob mice or not
	Column D	DEK or DPK
Sheet: KSR		Protein kinase and substrate regulation in the liver.
	Column A	Substrate protein
	Column B	Protein kinase that regulating substrate inferred by Netphorest databse.
	Column C	Netphorest group of Protein kinase

### Sheet: DRK
Protein kinase netphorest group	Protein kinase	The increased DRK in ob/ob mice: larger in ob/ob mice than WT mice	The decreased DRK in ob/ob mice: smaller in ob/ob mice than WT mice	Category (DEK or DPK)
MSN_group	Map4k4	TRUE	FALSE	DEK
PKC_group	Prkch	TRUE	FALSE	DEK
PKC_group	Prkca	TRUE	FALSE	DEK
PKC_group	Prkce	TRUE	FALSE	DEK
ATM_ATR_group	Atm	TRUE	FALSE	DEK
ATM_ATR_group	Atr	TRUE	FALSE	DEK
RCK_group	Ick	TRUE	FALSE	DEK
MAPK3_MAPK1_MAPK7_NLK_group	Mapk3	TRUE	FALSE	DEK
ACTR2_ACTR2B_TGFbR2_group	Tgfbr2	TRUE	FALSE	DEK
MSN_group	Tnik	FALSE	TRUE	DEK
PKC_group	Prkcz	FALSE	TRUE	DEK
CDK2_CDK3_CDK1_CDK5_group	Cdk2	FALSE	TRUE	DEK
CLK_group	Clk1	FALSE	TRUE	DEK
CLK_group	Clk4	FALSE	TRUE	DEK
PKB_group	Akt1	FALSE	TRUE	DEK
ACTR2_ACTR2B_TGFbR2_group	Acvr2b	FALSE	TRUE	DEK
Pim3_Pim1_group	Pim3	FALSE	TRUE	DEK
PKB_group	Akt1	TRUE	FALSE	DPK

### Sheet: KSR
Substrate	Protein Kinase	Kinase netphorest group
Baiap2l1	Map4k4	MSN_group
Ephx1	Prkch	PKC_group
Ephx1	Prkca	PKC_group
Ephx1	Prkce	PKC_group
Ephx1	Prkch	PKC_group
Ephx1	Prkca	PKC_group
Ephx1	Prkce	PKC_group
Fah	Atm	ATM_ATR_group
Fah	Atr	ATM_ATR_group
Gtf2f1	Ick	RCK_group
Krt8	Prkch	PKC_group
Krt8	Prkca	PKC_group
Krt8	Prkce	PKC_group
Hadha	Prkch	PKC_group
Hadha	Prkca	PKC_group
Hadha	Prkce	PKC_group
Lmna	Mapk3	MAPK3_MAPK1_MAPK7_NLK_group
Gsr	Prkch	PKC_group
Gsr	Prkca	PKC_group
Gsr	Prkce	PKC_group
Lmo7	Prkch	PKC_group
Lmo7	Prkca	PKC_group
Lmo7	Prkce	PKC_group
Nek9	Ick	RCK_group
Nucks1	Atm	ATM_ATR_group
Nucks1	Atr	ATM_ATR_group
Nucks1	Tgfbr2	ACTR2_ACTR2B_TGFbR2_group
Nucks1	Tgfbr2	ACTR2_ACTR2B_TGFbR2_group
Ndrg1	Ick	RCK_group
Rpl7	Prkch	PKC_group
Rpl7	Prkca	PKC_group
Rpl7	Prkce	PKC_group
Rps6	Atm	ATM_ATR_group
Rps6	Atr	ATM_ATR_group
Rps6	Prkch	PKC_group
Rps6	Prkca	PKC_group
Rps6	Prkce	PKC_group
Rps6	Prkch	PKC_group
Rps6	Prkca	PKC_group
Rps6	Prkce	PKC_group
Srrm1	Ick	RCK_group
Srrm1	Ick	RCK_group
Srrm1	Prkch	PKC_group
Srrm1	Prkca	PKC_group
Srrm1	Prkce	PKC_group
Baiap2l1	Tnik	MSN_group
Ephx1	Prkcz	PKC_group
Ephx1	Prkcz	PKC_group
Dpyd	Cdk2	CDK2_CDK3_CDK1_CDK5_group
Cr1l	Prkcz	PKC_group
Coro7	Prkcz	PKC_group
Kif13b	Clk1	CLK_group
Kif13b	Clk4	CLK_group
Krt8	Prkcz	PKC_group
Iqgap2	Akt1	PKB_group
Hadha	Prkcz	PKC_group
Lmna	Cdk2	CDK2_CDK3_CDK1_CDK5_group
Lmo7	Prkcz	PKC_group
Pdha1	Prkcz	PKC_group
Lrrfip2	Prkcz	PKC_group
Rplp0	Acvr2b	ACTR2_ACTR2B_TGFbR2_group
Serbp1	Acvr2b	ACTR2_ACTR2B_TGFbR2_group
Thrap3	Clk1	CLK_group
Thrap3	Clk4	CLK_group
Thrap3	Akt1	PKB_group
Srrm1	Pim3	Pim3_Pim1_group
Srrm1	Cdk2	CDK2_CDK3_CDK1_CDK5_group
Srrm1	Clk1	CLK_group
Srrm1	Clk4	CLK_group
Srrm1	Clk1	CLK_group
Srrm1	Clk4	CLK_group
Srrm1	Clk1	CLK_group
Srrm1	Clk4	CLK_group
Srrm1	Prkcz	PKC_group
Srrm1	Clk1	CLK_group
Srrm1	Clk4	CLK_group
Trim28	Clk1	CLK_group
Trim28	Clk4	CLK_group
