## Supplementary material for "Trans-omic analysis reveals opposite metabolic dysregulation between feeding and fasting in liver associated with obesity": Table S9

### Sheet: table
	the number of activating regulations	the number of inhibiting regulations
ec:1.11.1.12	2	0
ec:1.13.11.19	1	0
ec:1.13.11.52	1	0
ec:1.13.11.53	1	0
ec:1.13.11.54	1	0
ec:1.14.11.8	1	0
ec:1.14.14.19	1	0
ec:1.14.14.32	1	0
ec:1.14.19.1	1	0
ec:1.14.19.3	1	0
ec:1.14.19.44	1	0
ec:1.16.3.1	1	0
ec:1.17.3.2	1	0
ec:1.3.3.3	1	0
ec:1.3.8.1	1	0
ec:1.3.8.6	1	0
ec:1.3.8.7	1	0
ec:1.3.8.9	1	0
ec:1.4.3.4	4	0
ec:1.5.3.7	1	0
ec:1.6.99.3	3	0
ec:2.1.1.10	2	0
ec:2.1.1.114	1	0
ec:2.1.1.201	1	0
ec:2.1.1.22	2	0
ec:2.1.1.260	1	0
ec:2.1.1.320	1	0
ec:2.1.1.354	1	0
ec:2.1.1.355	1	0
ec:2.1.1.356	1	0
ec:2.1.1.357	1	0
ec:2.1.1.358	1	0
ec:2.1.1.360	1	0
ec:2.1.1.361	1	0
ec:2.1.1.362	1	0
ec:2.1.1.49	2	0
ec:2.1.1.56	1	0
ec:2.1.1.6	2	0
ec:2.1.1.60	2	0
ec:2.1.1.64	1	0
ec:2.1.1.67	3	0
ec:2.1.1.71	2	0
ec:2.1.1.96	3	0
ec:2.1.2.10	1	0
ec:2.1.3.15	4	0
ec:2.10.1.1	1	0
ec:2.2.1.2	1	0
ec:2.3.1.12	5	0
ec:2.3.1.168	3	0
ec:2.3.1.176	2	0
ec:2.3.1.250	1	0
ec:2.3.1.291	1	0
ec:2.3.1.39	1	0
ec:2.3.1.42	1	0
ec:2.3.1.43	3	0
ec:2.3.1.5	3	0
ec:2.3.1.51	3	0
ec:2.3.1.61	2	0
ec:2.3.1.67	2	0
ec:2.3.1.75	1	0
ec:2.3.1.76	1	0
ec:2.3.2.2	1	0
ec:2.3.2.23	2	0
ec:2.3.2.26	2	0
ec:2.3.2.31	1	0
ec:2.3.3.1	5	0
ec:2.3.3.10	5	0
ec:2.4.1.122	2	0
ec:2.4.1.134	1	0
ec:2.4.1.135	1	0
ec:2.4.1.174	1	0
ec:2.4.1.175	1	0
ec:2.4.1.18	1	0
ec:2.4.1.22	2	0
ec:2.4.1.225	1	0
ec:2.4.1.226	1	0
ec:2.4.1.228	1	0
ec:2.4.1.244	1	0
ec:2.4.1.25	1	0
ec:2.4.1.274	1	0
ec:2.4.1.275	1	0
ec:2.4.1.313	1	0
ec:2.4.1.50	2	0
ec:2.4.1.62	1	0
ec:2.4.1.79	1	0
ec:2.4.1.87	1	0
ec:2.4.1.88	1	0
ec:2.4.1.92	2	0
ec:2.4.2.1	3	0
ec:2.4.2.19	11	0
ec:2.4.2.26	3	0
ec:2.4.2.61	1	0
ec:2.4.99.1	1	0
ec:2.5.1.1	1	0
ec:2.5.1.10	1	0
ec:2.5.1.16	3	0
ec:2.5.1.18	10	0
ec:2.6.1.16	3	0
ec:2.6.1.52	2	0
ec:2.7.4.10	5	0
ec:2.7.7.31	1	0
ec:2.7.7.43	3	0
ec:2.7.7.92	1	0
ec:2.8.1.1	4	0
ec:2.8.1.2	1	0
ec:2.8.1.8	1	0
ec:2.8.2.21	3	0
ec:2.8.2.23	1	0
ec:2.8.2.30	1	0
ec:2.8.2.35	1	0
ec:2.8.2.5	1	0
ec:3.1.1.45	1	0
ec:3.1.1.47	3	0
ec:3.1.1.5	2	0
ec:3.1.26.4	1	0
ec:3.1.26.5	1	0
ec:3.1.3.18	2	0
ec:3.1.3.2	2	0
ec:3.1.3.25	1	0
ec:3.1.3.3	5	0
ec:3.1.3.62	4	0
ec:3.1.3.67	1	0
ec:3.1.4.1	12	0
ec:3.1.4.39	1	0
ec:3.1.4.45	1	0
ec:3.1.7.2	1	0
ec:3.2.1.169	1	0
ec:3.2.1.31	2	0
ec:3.2.1.33	2	0
ec:3.2.1.52	1	0
ec:3.3.2.2	1	0
ec:3.4.11.7	3	0
ec:3.4.17.10	1	0
ec:3.4.19.13	1	0
ec:3.4.19.14	1	0
ec:3.4.19.5	1	0
ec:3.4.21.45	1	0
ec:3.4.21.5	1	0
ec:3.4.21.6	1	0
ec:3.4.22.1	1	0
ec:3.4.22.52	1	0
ec:3.4.22.53	1	0
ec:3.4.24.16	1	0
ec:3.4.24.24	3	0
ec:3.4.24.85	1	0
ec:3.4.25.1	4	0
ec:3.5.1.1	2	0
ec:3.5.1.124	1	0
ec:3.5.1.15	3	0
ec:3.5.1.6	3	0
ec:3.5.1.92	2	0
ec:3.5.2.17	1	0
ec:3.5.4.4	1	0
ec:3.5.4.9	3	0
ec:3.6.1.1	5	0
ec:3.6.1.11	1	0
ec:3.6.1.13	2	0
ec:3.6.1.16	1	0
ec:3.6.1.28	3	0
ec:3.6.1.29	3	0
ec:3.6.1.43	1	0
ec:3.6.1.64	1	0
ec:3.7.1.3	2	0
ec:4.1.1.22	2	0
ec:4.1.1.23	2	0
ec:4.1.1.36	2	0
ec:4.1.1.50	3	0
ec:4.1.1.94	1	0
ec:4.1.2.27	1	0
ec:4.1.2.50	2	0
ec:4.1.3.16	3	0
ec:4.2.1.1	2	0
ec:4.2.1.107	2	0
ec:4.2.1.109	1	0
ec:4.2.1.11	1	0
ec:4.2.1.119	2	0
ec:4.2.1.134	1	0
ec:4.2.1.3	4	0
ec:4.2.1.96	1	0
ec:4.2.3.12	2	0
ec:4.3.2.7	1	0
ec:4.4.1.16	1	0
ec:5.1.3.3	1	0
ec:5.2.1.2	1	0
ec:5.3.1.6	1	0
ec:5.3.1.9	2	0
ec:5.3.3.2	1	0
ec:5.3.3.5	1	0
ec:5.4.2.2	1	0
ec:5.4.2.4	1	0
ec:5.4.2.8	2	0
ec:5.4.99.2	1	0
ec:5.4.99.7	1	0
ec:5.6.2.1	1	0
ec:7.1.1.8	1	0
ec:1.1.99.1	0	1
ec:1.13.11.31	0	1
ec:1.14.11.16	0	1
ec:1.14.14.154	0	1
ec:1.14.14.18	0	1
ec:1.14.14.23	0	2
ec:1.14.14.25	0	1
ec:1.14.14.26	0	1
ec:1.14.14.29	0	1
ec:1.14.14.73	0	1
ec:1.14.14.74	0	1
ec:1.14.14.75	0	1
ec:1.14.14.79	0	1
ec:1.14.15.15	0	1
ec:1.14.15.36	0	1
ec:1.14.18.2	0	1
ec:1.14.19.17	0	1
ec:1.3.3.4	0	1
ec:1.3.8.8	0	1
ec:1.4.3.22	0	1
ec:1.4.4.2	0	1
ec:1.5.3.13	0	1
ec:1.5.3.16	0	1
ec:1.5.5.2	0	1
ec:1.5.5.3	0	2
ec:1.8.3.1	0	1
ec:1.8.3.5	0	1
ec:2.1.2.2	0	1
ec:2.1.3.2	0	2
ec:2.3.2.32	0	1
ec:2.4.2.31	0	3
ec:2.4.99.18	0	1
ec:2.4.99.20	0	2
ec:2.5.1.132	0	1
ec:2.5.1.17	0	2
ec:2.5.1.56	0	1
ec:2.5.1.57	0	1
ec:2.6.1.64	0	1
ec:2.7.1.147	0	1
ec:2.7.6.2	0	2
ec:2.7.7.18	0	1
ec:2.7.7.30	0	1
ec:2.7.7.50	0	1
ec:2.7.7.6	0	2
ec:2.7.7.72	0	1
ec:2.7.7.80	0	1
ec:2.7.7.83	0	1
ec:2.7.7.84	0	1
ec:2.7.7.86	0	2
ec:2.7.7.96	0	1
ec:2.7.8.5	0	2
ec:2.7.9.3	0	2
ec:2.8.1.9	0	1
ec:3.1.1.111	0	2
ec:3.1.1.17	0	1
ec:3.1.2.22	0	1
ec:3.1.26.11	0	1
ec:3.1.3.36	0	1
ec:3.1.3.64	0	1
ec:3.1.3.7	0	1
ec:3.1.4.35	0	2
ec:3.1.6.12	0	1
ec:3.1.6.4	0	1
ec:3.2.1.106	0	1
ec:3.2.1.207	0	1
ec:3.2.1.23	0	1
ec:3.2.1.25	0	1
ec:3.2.1.49	0	1
ec:3.2.1.50	0	1
ec:3.2.2.6	0	2
ec:3.4.14.9	0	1
ec:3.4.16.5	0	1
ec:3.4.18.1	0	1
ec:3.4.21.26	0	1
ec:3.4.21.34	0	1
ec:3.4.21.68	0	1
ec:3.4.21.69	0	2
ec:3.4.21.89	0	1
ec:3.4.22.15	0	2
ec:3.4.22.16	0	1
ec:3.4.22.41	0	1
ec:3.4.22.42	0	1
ec:3.4.23.34	0	1
ec:3.4.23.5	0	1
ec:3.5.1.25	0	1
ec:3.5.1.9	0	3
ec:3.5.2.3	0	1
ec:3.6.1.53	0	1
ec:3.6.1.59	0	1
ec:4.1.1.105	0	1
ec:4.1.1.21	0	1
ec:4.1.1.37	0	1
ec:4.2.1.48	0	1
ec:4.2.3.2	0	1
ec:4.4.1.13	0	1
ec:4.6.1.17	0	1
ec:5.1.3.1	0	1
ec:5.1.3.8	0	2
ec:5.3.3.1	0	2
ec:5.3.99.3	0	1
ec:6.1.1.1	0	3
ec:6.1.1.10	0	3
ec:6.1.1.11	0	3
ec:6.1.1.12	0	2
ec:6.1.1.18	0	1
ec:6.1.1.2	0	3
ec:6.1.1.21	0	1
ec:6.1.1.22	0	3
ec:6.1.1.6	0	2
ec:6.1.1.7	0	1
ec:6.2.1.2	0	4
ec:6.2.1.45	0	1
ec:6.3.2.51	0	1
ec:6.3.4.10	0	1
ec:6.3.4.11	0	1
ec:6.3.4.15	0	1
ec:6.3.4.9	0	1
ec:6.5.1.6	0	2
ec:6.5.1.7	0	4
ec:1.1.1.1	3	3
ec:1.1.1.10	2	1
ec:1.1.1.102	2	1
ec:1.1.1.105	1	2
ec:1.1.1.14	3	2
ec:1.1.1.141	4	2
ec:1.1.1.145	2	2
ec:1.1.1.146	3	1
ec:1.1.1.153	4	2
ec:1.1.1.170	3	2
ec:1.1.1.178	2	1
ec:1.1.1.179	3	1
ec:1.1.1.181	1	1
ec:1.1.1.184	4	1
ec:1.1.1.189	5	1
ec:1.1.1.197	4	1
ec:1.1.1.2	5	1
ec:1.1.1.205	4	5
ec:1.1.1.21	4	4
ec:1.1.1.211	3	2
ec:1.1.1.22	2	2
ec:1.1.1.239	2	3
ec:1.1.1.27	4	2
ec:1.1.1.270	3	1
ec:1.1.1.271	1	1
ec:1.1.1.284	6	3
ec:1.1.1.30	3	1
ec:1.1.1.300	3	1
ec:1.1.1.31	2	1
ec:1.1.1.315	1	1
ec:1.1.1.330	2	1
ec:1.1.1.34	1	3
ec:1.1.1.343	3	2
ec:1.1.1.35	5	2
ec:1.1.1.363	2	2
ec:1.1.1.37	7	4
ec:1.1.1.38	2	2
ec:1.1.1.399	1	1
ec:1.1.1.40	5	4
ec:1.1.1.41	4	2
ec:1.1.1.42	6	2
ec:1.1.1.44	5	2
ec:1.1.1.45	2	1
ec:1.1.1.47	2	2
ec:1.1.1.49	5	1
ec:1.1.1.62	6	4
ec:1.1.1.79	2	3
ec:1.1.1.8	3	2
ec:1.1.1.81	9	3
ec:1.1.1.95	3	2
ec:1.1.2.4	1	1
ec:1.1.3.15	5	2
ec:1.1.5.3	1	1
ec:1.11.1.6	2	1
ec:1.11.1.7	1	1
ec:1.11.1.9	3	1
ec:1.13.11.11	1	1
ec:1.13.11.20	1	2
ec:1.13.11.6	1	1
ec:1.14.11.1	4	2
ec:1.14.11.18	2	2
ec:1.14.13.39	2	1
ec:1.14.13.8	4	1
ec:1.14.13.9	1	1
ec:1.14.14.1	5	14
ec:1.14.14.80	2	1
ec:1.14.16.1	1	1
ec:1.14.99.1	1	2
ec:1.16.1.6	1	1
ec:1.17.1.4	4	2
ec:1.17.4.1	1	2
ec:1.17.99.3	1	2
ec:1.2.1.18	4	4
ec:1.2.1.24	5	1
ec:1.2.1.27	3	2
ec:1.2.1.3	8	2
ec:1.2.1.31	5	2
ec:1.2.1.32	1	1
ec:1.2.1.36	3	2
ec:1.2.1.41	1	1
ec:1.2.1.47	3	1
ec:1.2.1.5	5	2
ec:1.2.1.8	7	1
ec:1.2.1.84	2	1
ec:1.2.1.88	4	1
ec:1.2.3.1	3	1
ec:1.2.4.1	2	2
ec:1.2.4.2	5	5
ec:1.2.4.4	3	1
ec:1.21.1.1	2	1
ec:1.3.1.2	5	2
ec:1.3.1.20	2	1
ec:1.3.1.21	1	2
ec:1.3.1.22	3	1
ec:1.3.1.24	7	2
ec:1.3.1.3	3	1
ec:1.3.1.34	2	1
ec:1.3.1.38	2	1
ec:1.3.1.70	2	2
ec:1.3.1.72	2	3
ec:1.3.1.93	2	1
ec:1.3.1.94	1	1
ec:1.3.3.6	2	1
ec:1.3.5.1	3	2
ec:1.4.1.21	2	3
ec:1.4.1.3	13	8
ec:1.4.3.1	2	2
ec:1.4.3.5	1	2
ec:1.5.1.15	1	1
ec:1.5.1.2	9	4
ec:1.5.1.20	4	2
ec:1.5.1.3	3	1
ec:1.5.1.30	1	1
ec:1.5.1.34	5	2
ec:1.5.1.5	5	1
ec:1.5.1.6	2	2
ec:1.5.1.8	6	3
ec:1.5.1.9	4	2
ec:1.5.3.1	1	1
ec:1.5.8.3	3	2
ec:1.5.8.4	2	1
ec:1.6.1.2	9	4
ec:1.6.2.2	5	2
ec:1.6.3.1	2	3
ec:1.6.5.2	2	2
ec:1.7.1.7	3	4
ec:1.7.3.3	1	2
ec:1.8.1.4	2	1
ec:1.8.1.7	7	3
ec:1.8.1.9	1	1
ec:1.8.3.4	1	1
ec:1.8.4.2	2	1
ec:2.1.1.1	4	1
ec:2.1.1.100	2	1
ec:2.1.1.13	2	1
ec:2.1.1.17	2	1
ec:2.1.1.2	4	1
ec:2.1.1.20	4	2
ec:2.1.1.319	1	1
ec:2.1.1.37	3	1
ec:2.1.1.45	1	1
ec:2.1.1.5	6	5
ec:2.1.1.8	6	1
ec:2.1.2.1	5	1
ec:2.1.2.5	5	2
ec:2.1.3.3	4	4
ec:2.1.4.1	6	1
ec:2.2.1.1	1	1
ec:2.3.1.1	4	2
ec:2.3.1.13	1	3
ec:2.3.1.137	2	1
ec:2.3.1.15	6	5
ec:2.3.1.16	5	1
ec:2.3.1.17	5	1
ec:2.3.1.192	1	2
ec:2.3.1.199	3	1
ec:2.3.1.20	2	2
ec:2.3.1.21	4	3
ec:2.3.1.22	1	2
ec:2.3.1.23	4	3
ec:2.3.1.24	1	1
ec:2.3.1.26	5	4
ec:2.3.1.286	1	2
ec:2.3.1.29	2	1
ec:2.3.1.37	1	3
ec:2.3.1.4	4	1
ec:2.3.1.48	3	1
ec:2.3.1.50	1	1
ec:2.3.1.57	4	1
ec:2.3.1.65	3	1
ec:2.3.1.7	5	1
ec:2.3.1.71	2	3
ec:2.3.1.78	3	1
ec:2.3.1.80	2	3
ec:2.3.1.85	6	2
ec:2.3.1.9	4	1
ec:2.3.2.13	6	3
ec:2.3.2.27	3	4
ec:2.3.3.8	5	4
ec:2.4.1.1	5	3
ec:2.4.1.101	1	1
ec:2.4.1.102	2	1
ec:2.4.1.11	8	5
ec:2.4.1.117	2	1
ec:2.4.1.131	1	1
ec:2.4.1.132	1	1
ec:2.4.1.133	1	1
ec:2.4.1.141	1	1
ec:2.4.1.142	3	2
ec:2.4.1.143	1	1
ec:2.4.1.144	6	1
ec:2.4.1.145	2	1
ec:2.4.1.146	1	1
ec:2.4.1.149	2	2
ec:2.4.1.150	5	1
ec:2.4.1.155	1	1
ec:2.4.1.17	15	10
ec:2.4.1.186	4	1
ec:2.4.1.198	2	1
ec:2.4.1.206	1	1
ec:2.4.1.223	1	1
ec:2.4.1.224	1	1
ec:2.4.1.255	1	2
ec:2.4.1.257	1	1
ec:2.4.1.312	1	1
ec:2.4.1.38	4	1
ec:2.4.1.41	7	1
ec:2.4.1.66	4	1
ec:2.4.1.68	6	1
ec:2.4.1.80	2	5
ec:2.4.1.83	3	3
ec:2.4.1.86	1	1
ec:2.4.1.90	4	2
ec:2.4.2.10	5	3
ec:2.4.2.12	6	3
ec:2.4.2.14	8	2
ec:2.4.2.28	4	3
ec:2.4.2.3	2	1
ec:2.4.2.30	3	5
ec:2.4.2.4	1	1
ec:2.4.2.7	2	1
ec:2.4.2.8	3	1
ec:2.5.1.21	2	3
ec:2.5.1.22	5	1
ec:2.5.1.6	4	5
ec:2.6.1.1	12	3
ec:2.6.1.13	5	5
ec:2.6.1.19	5	1
ec:2.6.1.2	4	1
ec:2.6.1.22	3	1
ec:2.6.1.39	1	3
ec:2.6.1.40	4	1
ec:2.6.1.42	2	2
ec:2.6.1.44	3	1
ec:2.6.1.45	1	2
ec:2.6.1.5	5	1
ec:2.6.1.51	2	1
ec:2.6.1.7	5	3
ec:2.7.1.1	8	2
ec:2.7.1.105	4	3
ec:2.7.1.106	5	2
ec:2.7.1.107	5	7
ec:2.7.1.108	2	1
ec:2.7.1.11	6	3
ec:2.7.1.113	7	4
ec:2.7.1.12	1	2
ec:2.7.1.127	1	3
ec:2.7.1.134	1	1
ec:2.7.1.137	3	2
ec:2.7.1.138	2	1
ec:2.7.1.14	1	1
ec:2.7.1.140	1	1
ec:2.7.1.149	1	1
ec:2.7.1.15	2	1
ec:2.7.1.150	1	1
ec:2.7.1.151	1	1
ec:2.7.1.153	1	1
ec:2.7.1.154	1	1
ec:2.7.1.158	1	1
ec:2.7.1.159	1	1
ec:2.7.1.164	1	1
ec:2.7.1.165	1	1
ec:2.7.1.17	4	1
ec:2.7.1.173	1	1
ec:2.7.1.183	1	1
ec:2.7.1.2	2	1
ec:2.7.1.20	6	3
ec:2.7.1.21	4	3
ec:2.7.1.22	1	1
ec:2.7.1.23	2	2
ec:2.7.1.24	4	1
ec:2.7.1.25	4	2
ec:2.7.1.26	1	1
ec:2.7.1.28	4	1
ec:2.7.1.29	3	1
ec:2.7.1.3	5	1
ec:2.7.1.30	4	1
ec:2.7.1.32	7	4
ec:2.7.1.33	4	4
ec:2.7.1.35	7	4
ec:2.7.1.36	1	2
ec:2.7.1.40	6	4
ec:2.7.1.48	4	1
ec:2.7.1.52	3	2
ec:2.7.1.59	7	2
ec:2.7.1.6	2	1
ec:2.7.1.60	1	2
ec:2.7.1.67	10	4
ec:2.7.1.68	4	2
ec:2.7.1.74	8	2
ec:2.7.1.78	5	3
ec:2.7.1.81	10	1
ec:2.7.1.82	5	1
ec:2.7.1.91	3	3
ec:2.7.1.94	3	1
ec:2.7.10.1	2	3
ec:2.7.10.2	4	1
ec:2.7.11.1	5	8
ec:2.7.11.10	1	1
ec:2.7.11.11	1	2
ec:2.7.11.12	2	1
ec:2.7.11.13	2	2
ec:2.7.11.15	3	2
ec:2.7.11.16	1	1
ec:2.7.11.17	1	4
ec:2.7.11.18	1	2
ec:2.7.11.19	4	1
ec:2.7.11.2	8	2
ec:2.7.11.20	1	1
ec:2.7.11.21	1	1
ec:2.7.11.22	1	1
ec:2.7.11.23	1	1
ec:2.7.11.24	4	1
ec:2.7.11.25	1	1
ec:2.7.11.26	2	1
ec:2.7.11.30	1	1
ec:2.7.12.1	1	1
ec:2.7.12.2	2	1
ec:2.7.2.11	1	2
ec:2.7.2.3	6	4
ec:2.7.3.2	2	8
ec:2.7.4.14	6	2
ec:2.7.4.2	2	1
ec:2.7.4.21	1	1
ec:2.7.4.24	1	2
ec:2.7.4.3	4	8
ec:2.7.4.6	2	2
ec:2.7.4.8	4	2
ec:2.7.4.9	5	1
ec:2.7.6.1	12	3
ec:2.7.7.1	3	1
ec:2.7.7.12	5	1
ec:2.7.7.13	3	2
ec:2.7.7.14	1	1
ec:2.7.7.15	4	1
ec:2.7.7.19	5	2
ec:2.7.7.2	2	1
ec:2.7.7.23	1	2
ec:2.7.7.3	1	1
ec:2.7.7.4	5	1
ec:2.7.7.41	3	5
ec:2.7.7.7	1	1
ec:2.7.7.75	1	1
ec:2.7.7.9	5	1
ec:2.7.8.1	6	1
ec:2.7.8.11	5	1
ec:2.7.8.15	3	4
ec:2.7.8.17	6	1
ec:2.7.8.2	2	1
ec:2.7.8.27	2	1
ec:2.7.8.29	1	2
ec:2.8.2.1	7	1
ec:2.8.2.11	2	1
ec:2.8.2.17	3	1
ec:2.8.3.5	4	1
ec:3.1.1.1	2	5
ec:3.1.1.13	3	4
ec:3.1.1.23	2	2
ec:3.1.1.3	1	1
ec:3.1.1.34	1	1
ec:3.1.1.4	1	3
ec:3.1.1.56	2	2
ec:3.1.1.7	3	1
ec:3.1.1.79	2	2
ec:3.1.1.84	1	2
ec:3.1.2.1	9	4
ec:3.1.2.2	17	12
ec:3.1.2.27	2	1
ec:3.1.2.4	2	2
ec:3.1.2.6	6	4
ec:3.1.3.1	2	3
ec:3.1.3.11	2	2
ec:3.1.3.16	9	7
ec:3.1.3.4	6	6
ec:3.1.3.46	2	5
ec:3.1.3.48	1	3
ec:3.1.3.5	12	7
ec:3.1.3.56	4	1
ec:3.1.3.75	1	1
ec:3.1.3.80	1	1
ec:3.1.3.9	2	1
ec:3.1.4.11	3	3
ec:3.1.4.12	11	8
ec:3.1.4.17	1	1
ec:3.1.4.2	3	1
ec:3.1.4.4	3	9
ec:3.1.4.50	2	2
ec:3.1.6.8	2	2
ec:3.2.1.114	1	2
ec:3.2.1.183	1	2
ec:3.2.1.20	1	1
ec:3.2.1.24	1	1
ec:3.2.1.45	1	3
ec:3.2.1.46	1	2
ec:3.2.2.5	6	5
ec:3.3.1.1	3	4
ec:3.3.2.9	2	1
ec:3.4.11.1	1	2
ec:3.4.11.2	1	1
ec:3.4.11.3	1	1
ec:3.4.11.5	1	1
ec:3.4.13.18	2	4
ec:3.4.14.5	1	1
ec:3.4.19.12	3	4
ec:3.4.24.15	2	1
ec:3.4.24.56	3	3
ec:3.4.24.81	1	1
ec:3.5.1.2	4	5
ec:3.5.1.23	4	2
ec:3.5.1.26	4	2
ec:3.5.2.2	2	2
ec:3.5.2.9	3	2
ec:3.5.3.1	9	5
ec:3.5.3.11	1	2
ec:3.5.4.10	1	2
ec:3.5.4.12	3	1
ec:3.5.4.16	2	1
ec:3.5.4.3	3	4
ec:3.5.4.5	2	2
ec:3.5.4.6	4	3
ec:3.5.99.6	2	1
ec:3.6.1.15	2	1
ec:3.6.1.17	8	2
ec:3.6.1.22	1	2
ec:3.6.1.5	2	1
ec:3.6.1.6	4	1
ec:3.6.1.7	4	1
ec:3.6.1.9	6	1
ec:3.6.4.12	1	1
ec:3.6.4.13	3	12
ec:3.6.4.6	1	1
ec:3.6.5.4	1	1
ec:3.6.5.5	2	3
ec:3.7.1.2	3	1
ec:4.1.1.17	4	3
ec:4.1.1.19	1	1
ec:4.1.1.28	3	1
ec:4.1.1.29	2	1
ec:4.1.1.32	3	2
ec:4.1.1.33	1	2
ec:4.1.1.65	1	1
ec:4.1.1.9	4	2
ec:4.1.2.13	7	4
ec:4.1.2.4	2	3
ec:4.1.2.48	2	1
ec:4.1.3.4	1	1
ec:4.1.99.22	1	2
ec:4.2.1.17	5	2
ec:4.2.1.2	5	1
ec:4.2.1.22	1	2
ec:4.2.1.47	2	2
ec:4.2.99.18	1	2
ec:4.3.1.17	3	2
ec:4.3.1.19	1	1
ec:4.3.1.3	3	1
ec:4.3.1.4	1	1
ec:4.3.2.1	4	2
ec:4.3.2.2	5	1
ec:4.3.2.9	2	1
ec:4.4.1.1	1	1
ec:4.4.1.5	5	3
ec:4.6.1.1	5	6
ec:4.6.1.15	4	1
ec:4.6.1.2	5	2
ec:5.1.1.18	2	1
ec:5.1.3.2	2	1
ec:5.1.99.1	2	1
ec:5.2.1.8	3	3
ec:5.3.1.1	1	1
ec:5.3.3.8	4	3
ec:5.3.4.1	1	4
ec:5.4.2.11	3	2
ec:5.4.2.3	1	1
ec:5.6.2.2	1	1
ec:6.1.1.14	2	2
ec:6.1.1.15	1	2
ec:6.1.1.16	3	2
ec:6.1.1.17	1	2
ec:6.1.1.20	2	1
ec:6.1.1.3	1	3
ec:6.1.1.4	1	1
ec:6.1.1.5	1	2
ec:6.1.1.9	1	2
ec:6.2.1.1	1	3
ec:6.2.1.16	1	2
ec:6.2.1.17	2	2
ec:6.2.1.3	2	4
ec:6.2.1.4	4	2
ec:6.2.1.5	5	2
ec:6.2.1.7	1	2
ec:6.3.1.2	5	3
ec:6.3.2.11	2	3
ec:6.3.2.17	2	2
ec:6.3.2.2	7	3
ec:6.3.2.3	2	2
ec:6.3.2.6	1	3
ec:6.3.3.1	1	2
ec:6.3.3.2	1	1
ec:6.3.4.13	1	3
ec:6.3.4.14	3	1
ec:6.3.4.16	3	3
ec:6.3.4.2	4	4
ec:6.3.4.21	1	1
ec:6.3.4.3	3	1
ec:6.3.4.4	9	4
ec:6.3.4.5	6	3
ec:6.3.5.1	2	1
ec:6.3.5.2	2	4
ec:6.3.5.3	2	1
ec:6.3.5.4	8	3
ec:6.3.5.5	8	3
ec:6.3.5.6	2	1
ec:6.3.5.7	2	1
ec:6.4.1.1	4	1
ec:6.4.1.2	5	5
ec:6.4.1.3	3	1
ec:6.4.1.4	2	1
ec:6.5.1.1	1	2
ec:7.1.1.1	2	2
ec:7.1.1.2	8	1
ec:7.1.2.2	2	1
ec:7.2.2.10	1	2
ec:7.2.2.13	2	2
ec:7.2.2.19	1	1
ec:7.2.2.8	1	1
ec:7.6.2.2	1	1
ec:7.6.2.3	1	1
